# Exploring the use of state of nature metrics to screen global business operations for ecological sensitivity and to select priority sites for disclosure

**DOI:** 10.64898/2026.08.25.747065

**Authors:** Elizabeth H. Boakes, Stuart H. M. Butchart, Alena Cierna, Kim Dunn, Julie Dimitrijevic, Frank Hawkins, Owen Jackson, Jodie LeMarquand, Simone Mordue, Richard D. Gregory

## Abstract

Businesses are increasingly encouraged to disclose their nature-related dependencies, impacts, risks and opportunities. A common component of sustainability reporting is screening operational sites for ecologically sensitivity to identify locations for further evaluation and action. However, with 600+ biodiversity metrics available, selecting and interpreting appropriate metrics remains challenging for business. We developed a simple screening framework informed by the Taskforce for Nature-Related Financial Disclosures guidance, grouping eleven widely used global biodiversity metrics into four complementary ‘baskets’, representing different aspects of biodiversity. We created hypothetical but realistic mining, onshore wind energy and agricultural companies, to assess how metric choice, buffer size, scoring approach and sensitivity thresholds influence screening outcomes. Our basket framework consistently identified similar high-priority sites across metric combinations, but site rankings varied with methodological choices. We recommend clearer guidance on metric selection and application, alongside greater transparency from business regarding assumptions, methods and limitations when screening sites for ecological sensitivity

**Short paragraph:** This study explores the use of state of nature metrics to screen global business operations for ecological sensitivity and to inform site prioritization for nature-related financial disclosures.
