## Appendix B for "Exploring the use of state of nature metrics to screen global business operations for ecological sensitivity and to select priority sites for disclosure"

### Sheet: README
	README: Attributes and Qualities of Metrics
	Purpose	To support metric selection for screening operations sites for ecological sensitivity for use in nature-related reporting
	Developed by	RSPB with advisory input from BirdLife International, Flora and Fauna, IUCN and UNEP-WCMC
	Sources	These tables are based on sources cited in the accompanying Walkthrough for Organisations and Summary of Metrics documents
	Last updated	14th August 2026
	Contents
	AttributesDescription	An explanation of the column headings in the Attributes sheet
	Attributes	Describes specific attributes of metrics relevant to LEAP and provides links to the underlying data and sources
	QualitiesDescription	An explanation of the column headings in the QualitiesDetail and QualitiesSummary sheets
	QualitiesDetail	A verbal explanation of how well each metric meets specific desirable qualities for LEAP
	QualitiesSummary	A categorical summary of how well each metric meets specific desirable qualities for LEAP

### Sheet: Attributes
Attributes:	Includes													Realms			Biomes			Differentiates agricultural land use classes	Aggregatable	Disaggregatable	Resolution	Scalable	Core underlying datasets	Biodiversity Importance	Ecosystem integrity	Unit		Usage cautions	Planned improvements	Regularity of updates	Regularity of new model releases	Year of most recent publication	Original documentation	Platform	Link to access data	License	GIS software required	Contact
Metric	Least Concern species	Near-threatened species	Threatened species	Vertebrates	Mammals	Birds	Amphibians	Reptiles	Invertebrates	Freshwater fish	Freshwater crustaceans	Plants	Fungi	Terrestrial	Freshwater	Marine	Forest	Non-forest	Desert										Alignment with the Global Biodiversity Framework
Proximity to Protected Areas	NA	NA	NA	NA	NA	NA	NA	NA	NA	NA	NA	NA	NA	Yes	Yes	Yes	Yes	Yes	Yes	NA	No	Yes (individual PAs)	NA	NA	World Database on Protected and Conserved Areas	No	No	Kilometres	PAs are used in headline and complementary indicators, e.g. coverage of PAs & OECMS, PA network metric	9% of PAs are represented by points only - the point may not always represent the centre		WDPA updated on a rolling monthly basis with the aim of a full verification check of entire database at least every 5 years	NA	IBAT is using the October 2024 version	https://wdpa.s3-eu-west-1.amazonaws.com/WDPA_Manual/English/WDPA_WDOECM_Manual_1_6.pdf	IBAT	https://www.ibat-alliance.org/	CC BY-NC For commercial use, subscribe through IBAT	No	ibat@ibat-alliance.org
Proximity to Key Biodiversity Areas	Yes	Yes	Yes	Yes	Yes	Yes	Yes	Yes	Yes	Yes	Yes	Yes	Yes	Yes	Yes	Yes	Yes	Yes	Yes	NA	No	Yes (individual KBAs)	NA	NA	World Database of Key Biodiversity Areas	Yes	No	Kilometres	KBAs are used in complementary indicators, e.g. Proportion of KBAs in favorable condition, status of KBAs	In many countries, KBA criteria have yet to be applied to all species and ecosystems	Comprehensive KBA assessments are underway in many countries around the world, which is rapidly growing the number of sites identified for less well-known vertebrate groups, invertebrates, plants and fungi, including in freshwater, marine and subterranean environments.	The KBA dataset is updated twice yearly (with plans to move to monthly). Individual sites should be reassessed at a minimum of every 8-12 years.	NA	2025	https://www.keybiodiversityareas.org/resource/global-standard-identification-key-biodiversity-areas	IBAT	https://www.ibat-alliance.org/	CC BY-NC For commercial use, subscribe through IBAT	No	ibat@ibat-alliance.org
STAR	No	Yes	Yes	Yes	Yes	Yes	Yes	Yes	No	No	No	In development	No	Yes	In development	Yes (Marine STAR)	Yes	Yes	Yes	NA	Yes	Yes (species and threat)	1km x 1km	Can be calculated from national, regional or global Red Lists (IBAT hosts global STAR only)	IUCN Red List data: species extinction risk categories, threat classification data and range maps; ESA-CCI Land Cover data	Yes	No	STAR score	Complementary indicator	Threats are unlikely to be distributed uniformly across species' ranges. Species ranges require groundtruthing.	An integrated STAR layer combining terrestrial, freshwater and marine is in development. Tree data will be integrated soon.	Twice yearly	Intermittent	2025	https://www.nature.com/articles/s41559-021-01432-0	IBAT	https://www.ibat-alliance.org/	CC BY-NC For commercial use, subscribe through IBAT	No	ibat@ibat-alliance.org
Rarity-weighted Richness (Raw Polygons)	Yes	Yes	Yes	Yes	Yes	Yes	Yes	Yes	No	Yes	Yes	No	No	Yes	Yes	Yes	Yes	Yes	Yes	NA	No	Yes (mammals/birds/amphibians/reptiles)	10km x 10km	No	IUCN Red List data: range maps	Yes	No	No unit		Species ranges require groundtruthing		Intermittent	Intermittent	2025	https://www.iucnredlist.org/resources/other-spatial-downloads	IUCN Red List website	https://www.iucnredlist.org/resources/other-spatial-downloads	CC BY-NC For commercial use, contact the IUCN	Yes	redlist@iucn.org
Rarity-weighted Richness (Area of Habitat rasters)	Yes	Yes	Yes	Birds/mammals only	Yes	Yes	No	No	No	No	No	No	No	Yes	Yes	Yes	Yes	Yes	Yes	NA	No	Yes (mammals/birds)	10km x 10km	No	IUCN Red List data: range maps	Yes	No	No unit		Species ranges require groundtruthing	Area of Habitat maps are being developed for all species with Red List assessments, range maps and habitat coding.	Intermittent	Intermittent	2023	https://www.iucnredlist.org/resources/other-spatial-downloads	IUCN Red List website	https://www.iucnredlist.org/resources/other-spatial-downloads	CC BY-NC For commercial use, contact the IUCN	Yes	redlist@iucn.org
LIFE	Yes	Yes	Yes	Yes	Yes	Yes	Yes	Yes	No	No	No	In development	No	Yes	No	No	Yes	Yes	Yes	No	Yes	Yes (species - but would require collaboration with data providers)	1 arc minute (1.67 x 1.67km)	0.5-1000 km-sq	IUCN Red List data: range maps; Potential Natural Vegetation (Hengl et al 2020), Global Map of Terrestrial Habitat Types (Jung et al 2020)	Yes	No	Expected number of extinctions resulting from conversion or reversion of 1km-sq of land		Does not differentiate between different agricultural land use intensities. LIFE is calculated for vertebrates only so should be used with caution in areas of high non-vertebrate richness or endemism (e.g. Mediterranean, the Cerrardo).	Planned extension of taxonomic coverage (plants). Ongoing work to incorporate other threats and to differentiate between different agricultural land use intensities. Ongoing work on incorporating fragmentation and edge effects (going beyond habitat area).	Updated as underlying data improved (e.g. IUCN updates, habitat maps). Major methodological updates will be announced.	Intermittent	2025 (based on Species Area of Habitat data from 2016)	https://royalsocietypublishing.org/doi/10.1098/rstb.2023.0327	Zenodo	https://zenodo.org/records/14945383	CC BY-SA (5km resolution versions of LIFE-restore, LIFE-convert-arable, LIFE-convert-pasture, LIFE-convert-urban)	Yes	redlist@iucn.org
BII (NHM's version 2.1.1)	Yes	Yes	Yes	Yes	Yes	Yes	Yes	Yes	Yes	No	No	Yes	Yes	Yes	No	No	Yes	Yes	Yes	Yes - differentiates by land use intensity, within each of four agricultural land use classes: annual cropland, perennial cropland, rangeland and managed pasture	No	No	The commercial use version is available at 1km x 1km. The non-commercial use version used in our study is at 5 arc minutes (8.3 x 8.3 km) resolution	Can be applied at any spatial scale	Full version of the PREDICTS database; ESA-CCI Land Cover data; LUH2 Land use layers; MODIS VCP layers; CEISIN human population density data; GISD30 impermeable surface data	No	Yes	Percentage score	Complementary indicator	BII assesses only the composition component of ecosystem integrity and does not measure ecosystem structure or function. Caution using on plantation forests. Underlying model assumes biodiversity's response to anthropogenic change is largely uniform across the globe.	The Natural History Museum plan to improve the representation of land use intensity and to incorporate a wider range of anthropogenic pressures and mitigations. 1km resolution projections of BII from 2025 to 2050 under a suite of future scenarios (the Shared Socioeconomic Pathway scenarios) to be published during 2026.	Commercial use dataset is updated annually.	Intermittent	2025 for commercial use; 2020 non-commercial use (version 2.1.1)	https://data.nhm.ac.uk/dataset/bii-developed-by-nhm-v2-1-1-methodology/resource/3b0db68e-5eca-46b8-9a92-2c240cdba97b	Natural History Museum	https://data.nhm.ac.uk/dataset/bii-developed-by-nhm-v2-1-1-limited-release	CC-BY-NC-SA	Yes	https://data.nhm.ac.uk/contact or BiodiversityFuturesExplorer@nhm.ac.uk
MSA (GLOBIO4)	Yes	Yes	Yes	Birds/mammals only	Yes	Yes	No	No	No	Yes (GLOBIO-AQUATIC)	Yes (GLOBIO-AQUATIC)	Yes	No	Yes	Yes (GLOBIO-Aquatic)	No	Yes	Yes	Yes	Yes - differentiates by land use intensity	No	No	10 arc seconds	Can be applied at any spatial scale	Subset of the PREDICTS database; GLOBIO databases (Benitez-Lopez et al 2017, Benitez-Lopez et al 2010, Benitez-Lopez et al 2019, Midolo et al 2019, Nunez et al 2019); Global Road Inventory Project (GRIP); ESA-CCI Land Cover data; LUH2 Land use layers	No	Yes	MSA score between 0 and 1	Complementary indicator	MSA assesses only the composition component of ecosystem integrity and does not measure ecosystem structure or function. Underlying model assumes biodiversity's response to anthropogenic change is largely uniform across the globe. Pressure-impact relationships are based on relatively little data with significant gaps in geographic and taxonomic coverage. Land-cover does not distinguish between pr…		Intermittent	Intermittent	2015	https://onlinelibrary.wiley.com/doi/epdf/10.1111/gcb.14848	GLOBIO	https://www.globio.info/globio-data-downloads	CC-BY-4.0	Yes	info.globio@pbl.nl
Biodiversity Habitat Index	Yes	Yes	Yes	Yes	Yes	Yes	Yes	Yes	Yes	No	No	Yes	No	Yes	No	No	Yes	Yes	Yes	Yes - differentiates by land use intensity	Yes	No	30 arc seconds	Can be applied at any spatial scale	WorldClim, SoilGrids, GBIF, RESOLVE Ecoregions, ESA-CCI Land Cover data, LUH2 Land use layers, MODIS VCP layers, CEISIN human population density data, GISD30 impermeable surface data, Global Tree Cover 2000, PREDICTS database (coefficients of species' response to land use change)	No	Yes	BHI score between 0 and 1	Complementary indicator	BHI assesses only the composition component of ecosystem integrity and does not measure ecosystem structure or function. Underlying model assumes the effect of anthropogenic change on ecosystem capacity is largely uniform across the globe, but compositional response is spatially variable as a function of biogeographic realm and environment.		Intermittent (in the past has been approximately every 5 years)	Annual	2024	https://doi.org/10.1016/j.envsoft.2020.104806	CSIRO BILBI	https://doi.org/10.25919/3aka-y730	CC BY-NC 4.0	Yes	chris.ware@csiro.au
Ecoregion Intactness Index : Q' and Delta Q'	No	No	No	No	No	No	No	No	No	No	No	No	No	Yes	No	No	Yes	Yes	Yes	Yes - differentiates by extent of agricultural area	No	No	30 arc seconds	No	RESOLVE Ecoregions, Human Footprint Index	No	Yes	Q' score between 0 and 1, Delta Q' score between		ErII does not represent ecosystem structure, function or composition. Ecoregions smaller than 100km2 are excluded. ErII is based on the Human Footprint Index which is not always a good proxy for the value of biodiversity habitat. Underlying data represents Human Footprint from 2009 (i.e. not based on recent data).		Unknown	Unknown	2019 (based on 2009 Human Footprint Index)	https://conbio.onlinelibrary.wiley.com/doi/pdf/10.1111/conl.12692	University of Queensland eSpace	https://espace.library.uq.edu.au/view/UQ:f51cace	CC BY 3.0	Yes	data@library.uq.edu.au

### Sheet: QualitiesReadMe
Qualities describe categorically how well the metrics relevant to LEAP meet specific desirable qualities
Quality	Details	✓	✓✓	✓✓✓
Representative	How representative is the metric of different terrestrial taxonomic groups?	Based on 2-3 taxonomic classes, e.g. mammals and birds	Based on one phylum with a good representation of component classes, e.g. vertebrates including mammals, birds, amphibia and/or reptiles or, if based on a wider taxonomy, exhibits significant bias toward a particular class	Based on vertebrates, invertebrates and plants and/or fungi
	How representative is the metric of different terrestrial biomes?	Based on 3 or fewer of the Global Ecosystem Typology (GET) terrestrial biomes excluding polar (i.e. tropical-subtropical forests, temperate-boreal forests and woodlands, shrublands and shrubby woodlands, savannas and grasslands, deserts and semi-deserts, intensive land-use)	Based on 4-5 of the Global Ecosystem Typology (GET) terrestrial biomes excluding polar (i.e. tropical-subtropical forests, temperate-boreal forests and woodlands, shrublands and shrubby woodlands, savannas and grasslands, deserts and semi-deserts, intensive land-use)	Based on all of the Global Ecosystem Typology (GET) terrestrial biomes excluding polar (i.e. tropical-subtropical forests, temperate-boreal forests and woodlands, shrublands and shrubby woodlands, savannas and grasslands, deserts and semi-deserts, intensive land-use)
	How representative is the metric of different geographical regions?	Derived from data which does not represent all (non-polar) continents	Derived from data from all (non-polar) continents but with significant bias toward a particular region(s)	Derived from data from all (non-polar) continents with no significant bias toward a particular region(s)
Contemporary	How recent are the metric's underlying data?	The most recent time step of one or more of the underlying datasets dates from before 2017	The most recent time step of one or more of the underlying datasets dates from 2017 - 2022	The most recent time step of all underlying datasets dates from 2023 onwards
Relevance to identifying Areas of Biodiversity Importance	How relevant is the metric for identifying areas important for biodiversity?	Metric is not based on underlying biodiversity data	Metric is based on species distribution maps or models.	Metric is based on direct measurements of biodiversity.
Relevance to identifying Areas of High Ecosystem Integrity	How relevant is the metric in identifying areas of high ecosystem integrity?	Metric is based on one component of ecosystem structure, function, composition or connectivity	Metric is based on two components of ecosystem structure, function, composition or connectivity	Metric is based on three components of ecosystem ecosystem structure, function, composition or connectivity
Susceptibile to disaggregation	To what degree can the metric be disaggregated taxonomically to give detail of underlying patterns?	Metric cannot be disaggregated	Metric can be disaggregated to a group level, e.g. mammals vs birds	Metric can be disaggregated to an individual component level, e.g. species
Action relevant	To what extent might the metric directly inform the organisation's conservation actions and/or targets?	Metric cannot be used to directly inform action or measure progress	Metric can be used to either directly inform action or measure progress	Metric can be used to directly inform action and measure progress
Applicable at a further stage of LEAP	How applicable is the metric to further stages of LEAP?	It is unlikely the metric would be useful at any of the Evaluate, Assess or Prepare stages	The metric might be useful at any of the Evaluate, Assess or Prepare stages but would need considerable adaptation and extra data collection	It is highly likely the metric would be useful at any of the Evaluate, Assess or Prepare stages with the understanding that this would involve ground truthing and additional data gathering

### Sheet: QualitiesDetail
Metric	Measurement objective	How representative are the metric's underlying/component data with respect to			How recent are the metric's underlying/component data?	How relevant is the metric for describing the Measurement Objective?	To what extent can the metric be disaggregated?	To what extent might the metric inform future conservation actions and/or targets?	How applicable is the metric to further stages of LEAP?
		Taxonomic groups	Terrestrial biomes (GET) - excluding polar	Geographical regions
Proximity to Protected Areas (PAs)	Areas of biodiversity importance	PAs have been established to protect multiple taxonomic groups - vertebrates, invertebrates, plants and fungi - but with a bias toward charismatic vertebrate species	Coverage spans all biomes although PAs are biased toward land with low agricultural value	Coverage spans the globe although PAs are biased toward Global North nations	Updated on a monthly basis	Based on direct observations	Can be disaggregated to give information on individual PAs	Contains information on individual PAs providing a first step toward collaboration with local PA authorities	Relevant for Evaluating impacts and Assessing risks and opportunities, for example
Proximity to Key Biodiversity Areas (KBAs)	Areas of biodiversity importance	Based on multiple taxonomic groups - vertebrates, invertebrates, plants and fungi - although assessment is currently biased toward birds and plants. Ongoing KBA reassessments (and those planned in near-future) in many countries are addresing these biases.	Coverage of all biomes	Coverage spans the globe with KBAs identified in all countries/states except Vatican City, Monaco, San Marino and Tuvalu. KBAs have been identified using regional Important Bird Area criteria in some regions such as Europe. Plans to expand KBA assessment across countries in near future.	Updated twice-yearly with plans to move to monthly	Based on direct observations	Can be disaggregated to give information on individual KBAs	Contains information on individual KBAs and their biodiversity importance, informing actions to reduce impacts on these species/ecossytems in the site, or to inform positive interventions to benefit their conservation.	Relevant for Evaluating impacts and Assessing risks and opportunities, for example	SB tweaked the last sentence of col C. I would score E as 3 ticks with the note "KBAs have been identified in all countries/states except Vatican City, Monaco, San Marino and Tuvalu. In addition, KBAs have been identified using regional IBA criteria in some regions such as Europe". Note current col E refers to PAs not KBAs. Updates in many countries is about currency not coverage, so not so relev…
Species Threat Abatement and Restoration (STAR)	Areas of biodiversity importance	Based on geographic ranges of all groups of threatened and Near Threatened vertebrate species. Plants will be added in the near future.	Coverage of all biomes	Global coverage	Data have been updated within the last 3 years (2025)	Based on 1km2 resolution Area of Habitat maps	Can be disaggregated to individual species AND to threats	Indicates priority areas for implementing conservation actions to abate threats AND the threats to focus on (STAR_T)/ priority areas for undertaking restoration (STAR_R). The 'Realised' STAR metric allows progress to be measured.	Relevant for Evaluating impacts, Assessing risks and opportunities and Preparing responses, for example	SB added last sentence in Col C. Amended text in col G.
Rarity-weighted Richness (RWR) calculated from polygon range maps for each species	Areas of biodiversity importance	Based on geographic range maps of all groups of terrestrial vertebrate species, both threatened and non-threatened	Coverage of all biomes	Global coverage	Data have been updated within the last 3 years (2025)	Based on moderate resolution species distribution maps	Can be disaggregated into mammals, birds, amphibians and reptiles	Does not contain information on individual species or threats	Lack of information on individual species or threats means it would not be relevant at Evaluate, Assess or Prepare	SB edited col A & C,
Rarity-weighted Richness (RWR) calculated from Area of Habitat (AoH) rasters for each species	Areas of biodiversity importance	Based on Area of Habitat maps for birds and mammals (threatened and non-threatened), but later in 2026 AOH maps will be made available for all 100,000 species with spatial data on the Red List.	Coverage of all biomes	Global coverage	Data updated 5 years ago (2021). From 2026, data will be updated 2-3 times per year (with each Red List update)	Based on 1 km2 resolution species Area of Habitat maps	Can be disaggregated into mammals and birds From 2026, can be disaggregated for all taxonomic groups.	Does not contain information on individual species or threats	Lack of information on individual species or threats means it would not be relevant at Evaluate, Assess or Prepare	SB edited col A, C, F, G, H
Landcover Impacts on Future Extinctions (LIFE)	Areas of biodiversity importance	Based on area of habitat maps for all groups of vertebrate species, both threatened and non-threatened	Coverage of all biomes	Global coverage	Habitat map used to estimate species current Area of Habitat dates from 10+ years ago (2016)	Based on 1 km2 resolution species Area of Habitat maps	Scores can be disaggregated into mammals, birds, amphibians and reptiles	Indicates priority areas for habitat conservation (LIFEa) and restoration (LIFEr)	Relevant for Evaluating impacts, Assessing risks and opportunities and Preparing responses, for example	SB edited col C,G
Biodiversity Intactness Index (BII)	Areas of ecosystem integrity	The underlying PREDICTS modeI is based on species across vertebates, invertebrates, plants and fungi.	The underlying PREDICTS model is based on data from across all biomes	The underlying PREDICTS model is based on data that is globally representative but biased toward the Global North	Uses a continuous modelled land cover time-series that models land cover within the last three years (2023)	Estimates ecosystem composition but not function, structure or connectivity	Scores cannot be disaggregated	With expert guidance and local maps, local modelling can be used to predict how different scenarios might impact biodiversity connected to particular locations, crops or supply chains and hence can inform actions	With expert guidance could be adapted to Assess risks by modelling different future scenarios at a regional/national scale	SB edited C. I and J are so hypothetical and improbable for corporate use that I'd be inclined not to mention them. Essentially, you are saying, if you calculate a different metric, it might be useful. How is that different from saying, if you Red List invertebrates you could then reclaculate STAR - no company is going to do this.
Mean Species Abundance (MSA): GLOBIO4	Areas of ecosystem integrity	The pressure-impact relationships in the underlying GLOBIO4 model are based on species of mammals, birds and plants only.	Direct information regarding biome coverage is not given in the description of the GLOBIO4 model but a map of sites is suggestive that most (if not all) biomes are covered	Significant gaps in geographic coverage. For example, the land cover model for vertebrates in GLOBIO4 has no data points in Europe and only two in North America	Land cover map dates from 10+ years ago (2015)	Estimates ecosystem composition but not function, structure or connectivity	Scores can be disaggregated into plants versus mammals & birds but cannot be disaggregated by threat	MSA score relates to multiple aggregated pressures meaning it is not informative as to which pressures to address in a particular area	Available global future scenario models could be used to Assess risks
Biodiversity Habitat Index (BHI)	Areas of ecosystem integrity	The underlying PREDICTS database is based on species across vertebrates, invertebrates, plants and fungi with far more species relating to invertebrates and plants, as is the case in the real world; underlying species distribution models are based on vertebrates, invertebrates and plants	The underlying PREDICTS database and species models are based on data from across all biomes	Generalised Dissimilarity Modelling covers every biome. The underlying PREDICTS database is based on data that is globally representative but biased toward the Global North	Uses a continuous modelled land cover time-series that models land cover within the last three years (2024)	Estimates connectivity and ecosystem composition but not function or structure	Scores cannot be disaggregated	With expert guidance, could be used alongside CSIRO's ecosystem condition data to indicate where restoration will lead to the greatest proportional increase in species richness	The coarser resolution combined with computational intensity mean it is unlikely it would be practical to use beyond Locate
Ecoregion Intactness Index (ErII)	Areas of ecosystem integrity	NA	Coverage of all biomes	Global coverage	Human footprint data dates from 10+ years ago (2009)	Estimates ecosystem connectivity but not composition, structure or function	Scores cannot be disaggregated	ErII's Delta-Q-Prime score represents the expected rate of change in the index if habitat quality decreases/increases meaning it could be used to identify priority areas for conservation/restoration	Spatial scale of metric is too coarse to use beyond Locate

### Sheet: QualitiesSummary
Metric	Measurement objective	How representative are the metric's underlying/component data with respect to			How recent are the metric's underlying/component data?	How accurately does the metric describe the Measurement Objective?	To what extent can the metric be disaggregated?	To what extent might the metric inform future conservation actions and/or targets?	How applicable is the metric to further stages of LEAP?
		Taxonomic groups	Terrestrial biomes (GET) - excluding polar	Geographical regions
Proximity to Protected Areas (PAs)	Areas of biodiversity importance	PP	PP	PP	PPP	PPP	PPP	PP	PPP
Proximity to Key Biodiversity Areas (KBAs)	Areas of biodiversity importance	PP	PPP	PPP	PPP	PPP	PPP	PP	PPP
Species Threat Abatement and Restoration (STAR)	Areas of biodiversity importance	PP	PPP	PPP	PPP	PP	PPP	PPP	PPP
Rarity-weighted Richness (RWR): raw polygons	Areas of biodiversity importance	PP	PPP	PPP	PPP	PP	PP	P	P
Rarity-weighted Richness (RWR): Area of Habitat (AoH) rasters	Areas of biodiversity importance	P	PPP	PPP	PP	PP	PP	P	P
Landcover Impacts on Future Extinctions (LIFE)	Areas of biodiversity importance	PP	PPP	PPP	P	PP	PP	PP	PPP
Biodiversity Intactness Index (BII) (version 2.1.1)	Areas of ecosystem integrity	PPP	PPP	PP	PP	P	P	PP	PP
Mean Species Abundance (MSA): GLOBIO4	Areas of ecosystem integrity	P	PP	P	P	P	PP	P	PP
Biodiversity Habitat Index (BHI)	Areas of ecosystem integrity	PPP	PPP	PPP	PPP	PP	P	PP	P
Ecoregion Intactness Index (ErII)	Areas of ecosystem integrity	NA	PPP	PPP	P	P	P	PP	P
